# Structural remodeling of SARS-CoV-2 spike protein glycans reveals the regulatory roles in receptor binding affinity

**DOI:** 10.1101/2021.08.26.457782

**Authors:** Yen-Pang Hsu, Debopreeti Mukherjee, Vladimir Shchurik, Alexey Makarov, Benjamin F. Mann

**Affiliations:** Analytical Research and Development, Merck & Co., Inc., Rahway, NJ 07065, USA

## Abstract

Glycans of the SARS-CoV-2 spike protein are speculated to play functional roles in the infection processes as they extensively cover the protein surface and are highly conserved across the variants. To date, the spike protein has become the principal target for vaccine and therapeutic development while the exact effects of its glycosylation remain elusive. Experimental reports have described the heterogeneity of the spike protein glycosylation profile. Subsequent molecular simulation studies provided a knowledge basis of the glycan functions. However, there are no studies to date on the role of discrete glycoforms on the spike protein pathobiology. Building an understanding of its role in SARS-CoV-2 is important as we continue to develop effective medicines and vaccines to combat the disease. Herein, we used designed combinations of glycoengineering enzymes to simplify and control the glycosylation profile of the spike protein receptor-binding domain (RBD). Measurements of the receptor binding affinity revealed the regulatory effects of the RBD glycans. Remarkably, opposite effects were observed from differently remodeled glycans, which presents a potential strategy for modulating the spike protein behaviors through glycoengineering. Moreover, we found that the reported anti-SARS-CoV-(2) antibody, S309, neutralizes the impact of different RBD glycoforms on the receptor binding affinity. Overall, this work reports the regulatory roles that glycosylation plays in the interaction between the viral spike protein and host receptor, providing new insights into the nature of SARS-CoV-2. Beyond this study, enzymatic remodeling of glycosylation offers the opportunity to understand the fundamental role of specific glycoforms on glycoconjugates across molecular biology.

**Covert art Legends:** The glycosylation of the SARS-CoV-2 spike protein receptor-binding domain has regulatory effects on the receptor binding affinity. Sialylation or not determines the “stabilizing” or “destabilizing” effect of the glycans. (Protein structure model is adapted from Protein Data Bank: 6moj. The original model does not contain the glycan structure.)

**Significance:** Glycans extensively cover the surface of SARS-CoV-2 spike (S) protein but the relationships between the glycan structures and the protein pathological behaviors remain elusive. Herein, we simplified and harmonized the glycan structures in the S protein receptor-binding domain and reported their regulatory roles in human receptor interaction. Opposite regulatory effects were observed and were determined by discrete glycan structures, which can be neutralized by the reported S309 antibody binding to the S protein. This report provides new insight into the mechanism of SARS-CoV-2 S protein infection as well as S309 neutralization.
