## Supplementary Data (LCMS) for "Structural remodeling of SARS-CoV-2 spike protein glycans reveals the regulatory roles in receptor binding affinity"

### Sheet: Native RBD
#	RT	pk. Area%	m/z 2H+	Deconvoluted monoisotopic mass	Reference mass (with probe)	Δ mass	Saccharide composition	Glycoforms
1	13.927	2.61	887.8	1773.7	1773.8	0.1	HexNAc(2)[Man(3)GlcNAc(2)Fuc(1)]	FA2
2	14.277	0.16	1029.4	2056.8	2057	0.2	Hex(3)HexNAc(1)[Man(3)GlcNAc(2)Fuc(1)]	Hybrid
3	14.694	0.23	1029.4	2056.8	2057	0.2	Hex(3)HexNAc(1)[Man(3)GlcNAc(2)Fuc(1)]	Hybrid
4	15.025	1.11	989.4	1976.8	1977	0.2	HexNAc(3)[Man(3)GlcNAc(2)Fuc(1)]	FA3*
5	15.128	1	773.8	1545.6	1545.8	0.2	Hex(2)[Man(3)GlcNAc(2)]	High mannose
6	15.459	0.54	989.4	1976.8	1977	0.2	HexNAc(3)[Man(3)GlcNAc(2)Fuc(1)]	FA3*
7	15.637	0.66	989.4	1976.8	1977	0.2	HexNAc(3)[Man(3)GlcNAc(2)Fuc(1)]	FA3*
8	15.971	1.22	989.4	1976.8	1977	0.2	HexNAc(3)[Man(3)GlcNAc(2)Fuc(1)]	FA3*
9	16.275	1.31	968.9	1935.8	1936	0.2	Hex(1)HexNAc(2)[Man(3)GlcNAc(2)Fuc(1)]	FA2G1
10	16.682	2.05	968.9	1935.8	1936	0.2	Hex(1)HexNAc(2)[Man(3)GlcNAc(2)Fuc(1)]	FA2G1
11	16.844	0.39	1110.9	2219.8	2220.1	0.3	Hex(4)HexNAc(1)[Man(3)GlcNAc(2)Fuc(1)]	Hybrid
12	17.046	1.3	1090.9	2180.9	2181.1	0.2	HexNAc(4)[Man(3)GlcNAc(2)Fuc(1)]	FA4*
13	17.433	0.88	1090.9	2180.9	2181.1	0.2	HexNAc(4)[Man(3)GlcNAc(2)Fuc(1)]	FA4*
14	17.86	3.25	1070.9	2139.9	2140.1	0.2	Hex(1)HexNAc(3)[Man(3)GlcNAc(2)Fuc(1)]	FA3G1*
15	18.207	1.46	1070.9	2139.9	2140.1	0.2	Hex(1)HexNAc(3)[Man(3)GlcNAc(2)Fuc(1)]	FA3G1*
16	18.505	1.05	1041.9	2082.8	2083.1	0.3	Hex(1)HexNAc(3)[Man(3)GlcNAc(2)Fuc(1)]	FA3G1*
17	18.912	6.9	1050.4	2098.8	2099.1	0.3	Hex(2)HexNAc(2)[Man(3)GlcNAc(2)Fuc(1)]	FA2G2
18	19.196	1.72	1164.4	2326.9	2327.2	0.3	Hex(5)HexNAc(1)[Man(3)GlcNAc(2)Fuc(1)]	Hybrid
19	19.491	1.05	1276.9	2551.9	2552.3	0.4	Hex(3)HexNAc(2)NeuAc(1)[Man(3)GlcNAc(2)Fuc(1)]	Hybrid
20	19.759	1.45	1215.9	2430.9	2431.3	0.4	Hex(1)HexNAc(3)NeuAc(1)[Man(3)GlcNAc(2)Fuc(1)]	FA3G1S1*
21	19.987	5.81	1143.9	2285.9	2286.2	0.3	Hex(1)HexNAc(3)Fuc(1)[Man(3)GlcNAc(2)Fuc(1)]	F2A3G1*
22	20.44	2.26	1143.9	2285.9	2286.2	0.3	Hex(1)HexNAc(3)Fuc(1)[Man(3)GlcNAc(2)Fuc(1)]	F2A3G1*
23	20.873	8.32	1195.9	2389.9	2390.2	0.3	Hex(2)HexNAc(2)NeuAc(1)[Man(3)GlcNAc(2)Fuc(1)]	FA2G2S1
24	21.244	1.12	1215.9	2430.9	2431.3	0.4	Hex(1)HexNAc(3)NeuAc(1)[Man(3)GlcNAc(2)Fuc(1)]	FA3G1S1*
25	21.449	1.28	1237.5	2473	2473.3	0.3	HexNAc(4)Fuc(2)[Man(3)GlcNAc(2)Fuc(1)]	F3A4*
26	21.654	3.19	1289.5	2577	2577.3	0.3	Hex(1)HexNAc(3)NeuAc(1)Fuc(1)[Man(3)GlcNAc(2)Fuc(1)]	F2A3G1S1*
27	22.024	6.9	1195.9	2389.9	2390.2	0.3	Hex(2)HexNAc(2)NeuAc(1)[Man(3)GlcNAc(2)Fuc(1)]	FA2G2S1
28	22.458	2.4	1268.5	2536	2536.2	0.2	Hex(2)HexNAc(2)NeuAc(1)Fuc(1)[Man(3)GlcNAc(2)Fuc(1)]	F2A2G2S1
29	22.686	6.51	1341.5	2681	2681.4	0.4	Hex(2)HexNAc(2)NeuAc(2)[Man(3)GlcNAc(2)Fuc(1)]	FA2G2S2
30	23.314	1.77	1289.5	2577	2577.3	0.3	Hex(1)HexNAc(3)NeuAc(1)Fuc(1)[Man(3)GlcNAc(2)Fuc(1)]	F2A3G1S1*
31	23.499	1.74	1050.4	2098.8	2099.1	0.3	Hex(2)HexNAc(2)[Man(3)GlcNAc(2)Fuc(1)]	FA2G2
32	23.734	3.22	1341.5	2681	2681.4	0.4	Hex(2)HexNAc(2)NeuAc(2)[Man(3)GlcNAc(2)Fuc(1)]	FA2G2S2
33	23.95	3.25	1050.4	2098.8	2099.1	0.3	Hex(2)HexNAc(2)[Man(3)GlcNAc(2)Fuc(1)]	FA2G2
34	24.261	1.75	1195.9	2389.9	2390.2	0.3	Hex(2)HexNAc(2)NeuAc(1)[Man(3)GlcNAc(2)Fuc(1)]	FA2G2S1
35	24.558	0.97	1114.9	2227.9	2228.1	0.2	Hex(1)HexNAc(2)NeuAc(1)[Man(3)GlcNAc(2)Fuc(1)]	FA2G1S1
36	24.78	1.16	1341.5	2681	2681.4	0.4	Hex(2)HexNAc(2)NeuAc(2)[Man(3)GlcNAc(2)Fuc(1)]	FA2G2S2
37	25.097	1.81	1195.9	2389.9	2390.2	0.3	Hex(2)HexNAc(2)NeuAc(1)[Man(3)GlcNAc(2)Fuc(1)]	FA2G2S1
38	25.23	1.76	1195.9	2389.9	2390.2	0.3	Hex(2)HexNAc(2)NeuAc(1)[Man(3)GlcNAc(2)Fuc(1)]	FA2G2S1
39	25.501	1.69	1195.9	2389.9	2390.2	0.3	Hex(2)HexNAc(2)NeuAc(1)[Man(3)GlcNAc(2)Fuc(1)]	FA2G2S1
40	25.766	0.87	1195.9	2389.9	2390.2	0.3	Hex(2)HexNAc(2)NeuAc(1)[Man(3)GlcNAc(2)Fuc(1)]	FA2G2S1
41	26.024	0.74	1341.5	2681	2681.4	0.4	Hex(2)HexNAc(2)NeuAc(2)[Man(3)GlcNAc(2)Fuc(1)]	FA2G2S2
42	26.232	1.61	1195.9	2389.9	2390.2	0.3	Hex(2)HexNAc(2)NeuAc(1)[Man(3)GlcNAc(2)Fuc(1)]	FA2G2S1
43	26.563	1.22	1341.5	2681	2681.4	0.4	Hex(2)HexNAc(2)NeuAc(2)[Man(3)GlcNAc(2)Fuc(1)]	FA2G2S2
44	26.788	2.15	1341.5	2681	2681.4	0.4	Hex(2)HexNAc(2)NeuAc(2)[Man(3)GlcNAc(2)Fuc(1)]	FA2G2S2
45	27.125	0.36	1341.5	2681	2681.4	0.4	Hex(2)HexNAc(2)NeuAc(2)[Man(3)GlcNAc(2)Fuc(1)]	FA2G2S2
46	27.407	0.88	1341.5	2681	2681.4	0.4	Hex(2)HexNAc(2)NeuAc(2)[Man(3)GlcNAc(2)Fuc(1)]	FA2G2S2
47	27.672	1.93	1341.5	2681	2681.4	0.4	Hex(2)HexNAc(2)NeuAc(2)[Man(3)GlcNAc(2)Fuc(1)]	FA2G2S2
48	28.065	0.15	1451.5	2902.1	2901.8	0.3	Hex(3)HexNAc(3)NeuAc(1)Fuc(1)[Man(3)GlcNAc(2)Fuc(1)]	F2A3G3S1
49	28.346	0.52	1524.6	3046.1	3046.4	0.3	Hex(3)HexNAc(3)NeuAc(1)Fuc(2)[Man(3)GlcNAc(2)Fuc(1)]	F3A3G3S1
50	28.624	0.52	1524.6	3046.1	3046.4	0.3	Hex(3)HexNAc(3)NeuAc(1)Fuc(2)[Man(3)GlcNAc(2)Fuc(1)]	F3A3G3S1
51	29.011	0.53	1451.5	2902.1	2901.8	0.3	Hex(3)HexNAc(3)NeuAc(1)Fuc(1)[Man(3)GlcNAc(2)Fuc(1)]	F2A3G3S1
52	29.478	0.4	1524.6	3046.1	3046.4	0.3	Hex(3)HexNAc(3)NeuAc(1)Fuc(2)[Man(3)GlcNAc(2)Fuc(1)]	F3A3G3S1
53	29.868	0.51	1332.9	2663.9	No data		Hex(1)HexNAc(2)NeuAc(2)Fuc(1)[Man(3)GlcNAc(2)Fuc(1)]	F2A2G1S2
54	30.619	0.34	1332.9	2663.9	No data		Hex(1)HexNAc(2)NeuAc(2)Fuc(1)[Man(3)GlcNAc(2)Fuc(1)]	F2A2G1S2
Signals with S/N lower than 1.2 were not included.
The m/z value with the highest intensity in each chromatographic peak was used for saccharide composition analysis
All the values were rounded to the first decimal
* might contain GalNAc

### Sheet: Core-RBD
#	RT	pk. Area%	m/z 2H+	Deconvoluted monoisotopic mass	Reference mass (with probe)	Δ mass	Saccharide composition	Glycoforms
1	10.116	94.8	684.8	1367.7	1068	0.3	Man(3)GlcNAc(2)Fuc(1)	FM3
2	12.438	2.6	927.8	1853.7	1853.9	0.2	Hex(3)[Man(3)GlcNAc(2)Fuc(1)]	High mannose
3	12.7	2.6	927.8	1853.7	1853.9	0.2	Hex(3)[Man(3)GlcNAc(2)Fuc(1)]	High mannose
Signals with S/N lower than 1.2 were not included.
The m/z value with the highest intensity in each chromatographic peak was used for saccharide composition analysis
All the values were rounded to the first decimal

### Sheet: tGlcNAc-RBD
#	RT	pk. Area%	m/z 2H+	Deconvoluted monoisotopic mass	Reference mass (with probe)	Δ mass	Saccharide composition	Glycoforms
1	12.051	0.48	786.4	1570.6	1570.8	0.2	HexNAc(1)[Man(3)GlcNAc(2)Fuc(1)]	FA1
2	13.612	27.2	887.8	1773.7	1773.8	0.1	HexNAc(2)[Man(3)GlcNAc(2)Fuc(1)]	FA2
3	14.095	1.07	1029.4	2056.8	2057	0.2	Hex(3)HexNAc(1)[Man(3)GlcNAc(2)Fuc(1)]	Hybrid
4	14.293	2.51	1029.4	2056.8	2057	0.2	Hex(3)HexNAc(1)[Man(3)GlcNAc(2)Fuc(1)]	Hybrid
5	14.687	3.76	989.4	1976.8	1977	0.2	HexNAc(3)[Man(3)GlcNAc(2)Fuc(1)]	FA3*
6	15.13	4.8	989.4	1976.8	1977	0.2	HexNAc(3)[Man(3)GlcNAc(2)Fuc(1)]	FA3*
7	15.318	16.54	989.4	1976.8	1977	0.2	HexNAc(3)[Man(3)GlcNAc(2)Fuc(1)]	FA3*
8	15.656	22.15	989.4	1976.8	1977	0.2	HexNAc(3)[Man(3)GlcNAc(2)Fuc(1)]	FA3*
9	15.953	2.35	968.4	1935.8	1936	0.2	HexNAc(3)[Man(3)GlcNAc(2)Fuc(1)]	FA3*
10	16.704	8.54	1090.9	2180.9	2181.1	0.2	HexNAc(4)[Man(3)GlcNAc(2)Fuc(1)]	FA4
11	17.154	8.87	1090.9	2180.9	2181.1	0.2	HexNAc(4)[Man(3)GlcNAc(2)Fuc(1)]	FA4*
12	17.938	0.61	1090.9	2180.9	2181.1	0.2	HexNAc(4)[Man(3)GlcNAc(2)Fuc(1)]	FA4
13	18.368	1.13	1090.9	2180.9	2181.1	0.2	HexNAc(4)[Man(3)GlcNAc(2)Fuc(1)]	FA4
Signals with S/N lower than 1.2 were not included.
The m/z value with the highest intensity in each chromatographic peak was used for saccharide composition analysis
All the values were rounded to the first decimal
* might contain GalNAc (all see supplementary figure 02)

### Sheet: tGal-RBD
#	RT	pk. Area%	m/z 2H+	Deconvoluted monoisotopic mass	Reference mass (with probe)	Δ mass	Saccharide composition	Glycoforms
1	15.331	1.21	867.4	1732.7	1732.9	0.2	Hex(1)HexNAc(1)[Man(3)GlcNAc(2)Fuc(1)]	FA1G1
2	16.092	1.17	1130.9	2259.8	2260.1	0.3	Hex(3)HexNAc(2)[Man(3)GlcNAc(2)Fuc(1)]	Hybrid
3	16.896	1.83	1110.9	2218.8	2219	0.2	Hex(4)HexNAc(1)[Man(3)GlcNAc(2)Fuc(1)]	Hybrid
4	17.105	5.87	1090.9	2180.9	2181.1	0.2	HexNAc(4)[Man(3)GlcNAc(2)Fuc(1)]	FA4*
5	17.895	19.25	1070.9	2139.9	2140.1	0.2	Hex(1)HexNAc(3)[Man(3)GlcNAc(2)Fuc(1)]	FA3G1*
6	18.1	5.56	1070.9	2139.9	2140.1	0.2	Hex(1)HexNAc(3)[Man(3)GlcNAc(2)Fuc(1)]	FA3G1*
7	18.934	37.44	1050.4	2098.8	2099.1	0.3	Hex(2)HexNAc(2)[Man(3)GlcNAc(2)Fuc(1)]	FA2G2
8	19.38	1.59	1151.9	2301.9	2302.2	0.3	Hex(2)HexNAc(3)[Man(3)GlcNAc(2)Fuc(1)]	FA3G2
9	20.769	1.89	1070.9	2139.9	2140.1	0.2	Hex(1)HexNAc(3)[Man(3)GlcNAc(2)Fuc(1)]	FA3G1*
10	21.07	1.83	1050.4	2098.8	2099.1	0.3	Hex(2)HexNAc(2)[Man(3)GlcNAc(2)Fuc(1)]	FA2G2
11	21.557	5.08	1070.9	2139.9	2140.1	0.2	Hex(1)HexNAc(3)[Man(3)GlcNAc(2)Fuc(1)]	FA3G1*
12	22.512	12.78	1050.4	2098.8	2099.1	0.3	Hex(2)HexNAc(2)[Man(3)GlcNAc(2)Fuc(1)]	FA2G2
13	23.065	0.91	1151.9	2301.9	2302.2	0.3	Hex(2)HexNAc(3)[Man(3)GlcNAc(2)Fuc(1)]	FA3G2
14	25.059	3.59	1232.9	2464	2464.4	0.4	Hex(3)HexNAc(3)[Man(3)GlcNAc(2)Fuc(1)]	FA3G3
Signals with S/N lower than 1.2 were not included.
The m/z value with the highest intensity in each chromatographic peak was used for saccharide composition analysis
All the values were rounded to the first decimal
* might contain GalNAc

### Sheet: tSA-RBD
#	RT	pk. Area%	m/z 2H+	Deconvoluted monoisotopic mass	Reference mass (with probe)	Δ mass	Saccharide composition	Glycoforms
1	18.711	1.73	1012.9	2023.8	2024	0.2	NeuAc(1)Hex(1)HexNAc(1)[Man(3)GlcNAc(2)Fuc(1)]	FA1G1S1
2	19.179	1.22	1276.9	2551.9	2552.3	0.4	NeuAc(1)Hex(3)HexNAc(2)[Man(3)GlcNAc(2)Fuc(1)]	Hybrid
3	19.925	1.12	1256.4	2510.9	No data		NeuAc(1)HexNAc(4)[Man(3)GlcNAc(2)Fuc(1)]	FA4S1*
4	20.301	1.09	1256.4	2510.9	No data		NeuAc(1)HexNAc(4)[Man(3)GlcNAc(2)Fuc(1)]	FA4S1*
5	22.39	7.37	1362	2722	2722.4	0.4	NeuAc(2)Hex(1)HexNAc(3)[Man(3)GlcNAc(2)Fuc(1)]	FA3G1S2*
6	22.634	4.92	1382.5	2763	2763.5	0.5	NeuAc(2)HexNAc(4)[Man(3)GlcNAc(2)Fuc(1)]	FA4S2*
7	22.925	1.13	1216.5	2430.9	2431.3	0.4	NeuAc(1)Hex(1)HexNAc(3)[Man(3)GlcNAc(2)Fuc(1)]	FA3G1S1*
8	23.449	16.33	1341.5	2681	2681.4	0.4	NeuAc(2)Hex(2)HexNAc(2)[Man(3)GlcNAc(2)Fuc(1)]	FA2G2S2
9	23.674	4.58	1362	2722	2722.4	0.4	NeuAc(2)Hex(1)HexNAc(3)[Man(3)GlcNAc(2)Fuc(1)]	FA3G1S2*
10	23.987	2.59	1195.9	2389.9	2390.2	0.3	NeuAc(1)Hex(2)HexNAc(2)[Man(3)GlcNAc(2)Fuc(1)]	FA2G2S1
11	24.521	15.21	1341.5	2681	2681.4	0.4	NeuAc(2)Hex(2)HexNAc(2)[Man(3)GlcNAc(2)Fuc(1)]	FA2G2S2
12	24.822	5.84	1195.9	2389.9	2390.2	0.3	NeuAc(1)Hex(2)HexNAc(2)[Man(3)GlcNAc(2)Fuc(1)]	FA2G2S1
13	25.29	2.59	1362	2722	2722.4	0.4	NeuAc(2)Hex(1)HexNAc(3)[Man(3)GlcNAc(2)Fuc(1)]	FA3G1S2*
14	25.511	1.35	1341.5	2681	2681.4	0.4	NeuAc(2)Hex(2)HexNAc(2)[Man(3)GlcNAc(2)Fuc(1)]	FA2G2S2
15	25.841	1.05	1195.5	2389.9	2390.2	0.3	NeuAc(1)Hex(2)HexNAc(2)[Man(3)GlcNAc(2)Fuc(1)]	FA2G2S1
16	26.135	6.79	1362	2722	2722.4	0.4	NeuAc(2)Hex(1)HexNAc(3)[Man(3)GlcNAc(2)Fuc(1)]	FA3G1S2*
17	26.583	3.08	1341.5	2681	2681.4	0.4	NeuAc(2)Hex(2)HexNAc(2)[Man(3)GlcNAc(2)Fuc(1)]	FA2G2S2
18	26.814	1.81	1195.9	2389.9	2390.2	0.3	NeuAc(1)Hex(2)HexNAc(2)[Man(3)GlcNAc(2)Fuc(1)]	FA2G2S1
19	27.158	3.9	1341.5	2681	2681.4	0.4	NeuAc(2)Hex(2)HexNAc(2)[Man(3)GlcNAc(2)Fuc(1)]	FA2G2S2
20	27.488	6.29	1341.5	2681	2681.4	0.4	NeuAc(2)Hex(2)HexNAc(2)[Man(3)GlcNAc(2)Fuc(1)]	FA2G2S2
21	28.299	6.4	1341.5	2681	2681.4	0.4	NeuAc(2)Hex(2)HexNAc(2)[Man(3)GlcNAc(2)Fuc(1)]	FA2G2S2
22	29.022	2.57	1341.5	2681	2681.4	0.4	NeuAc(2)Hex(2)HexNAc(2)[Man(3)GlcNAc(2)Fuc(1)]	FA2G2S2
Signals with S/N lower than 1.2 were not included.
The m/z value with the highest intensity in each chromatographic peak was used for saccharide composition analysis
All the values were rounded to the first decimal
* might contain GalNAc

### Sheet: FA1G1-RBD
#	RT	pk. Area%	m/z 2H+	Deconvoluted monoisotopic mass	Reference mass (with probe)	Δ mass	Saccharide composition	Glycoforms
1	10.2	5.4	684.8	1367.5	1367.7	0.2	Man(3)GlcNAc(2)Fuc(1)	FM3
2	12.8	1.7	927.8	1853.7	1852.9	0.2	Hex(3)[Man(3)GlcNAc(2)Fuc(1)]	High mannose
3	14.9	92.9	867.4	1732.6	1732.8	0.2	Hex(1)HexNAc(1)[Man(3)GlcNAc(2)Fuc(1)]	FA1G1
Signals with S/N lower than 1.2 were not included.
The m/z value with the highest intensity in each chromatographic peak was used for saccharide composition analysis
All the values were rounded to the first decimal

### Sheet: FA1G1S1-RBD
#	RT	pk. Area%	m/z 2H+	Deconvoluted monoisotopic mass	Reference mass (with probe)	Δ mass	Saccharide composition	Glycoforms
1	12.8	1.7	927.8	1853.6	1853.8	0.2	Hex(3)[Man(3)GlcNAc(2)Fuc(1)]	High mannose
2	14.9	3.4	867.8	1732.6	1732.8	0.2	Hex(1)HexNAc(1)[Man(3)GlcNAc(2)Fuc(1)]	FA1G1
3	18.7	92.5	1012.9	2023.7	2023.9	0.2	NeuAc(1)Hex(1)HexNAc(1)[Man(3)GlcNAc(2)Fuc(1)]	FA1G1S1
4	20.3	2.4	1256.4	2510.8	No data		NeuAc(1)Hex(4)HexNAc(1)[Man(3)GlcNAc(2)Fuc(1)]	hybrid
Signals with S/N lower than 1.2 were not included.
The m/z value with the highest intensity in each chromatographic peak was used for saccharide composition analysis
All the values were rounded to the first decimal

### Sheet: Defucose
#	RT	pk. Area%	m/z 2H+	Deconvoluted monoisotopic mass	Reference mass (with probe)	Δ mass	Saccharide composition	Glycoforms
1	12.864	3.36	814.8	1627.7	1627.9	0.2	HexNAc(2)[Man(3)GlcNAc(2)]	A2
2	13.929	5.09	887.8	1773.7	1773.8	0.1	HexNAc(2)[Man(3)GlcNAc(2)Fuc(1)]	FA2
3	14.465	0.83	916.4	1830.7	1830.9	0.2	HexNAc(3)[Man(3)GlcNAc(2)]	A3*
4	14.643	4.2	916.4	1830.7	1830.9	0.2	HexNAc(3)[Man(3)GlcNAc(2)]	A3*
5	15.034	3.39	814.8	1627.7	1627.9	0.2	HexNAc(2)[Man(3)GlcNAc(2)]	A2
6	15.338	1.27	895.8	1789.7	1789.9	0.2	Hex(1)HexNAc(2)[Man(3)GlcNAc(2)]	A2G1
7	15.461	1.28	989.4	1976.8	1977	0.2	HexNAc(3)[Man(3)GlcNAc(2)Fuc(1)]	FA3*
8	15.643	3.22	989.4	1976.8	1977	0.2	HexNAc(3)[Man(3)GlcNAc(2)Fuc(1)]	FA3*
9	15.963	3.01	989.4	1976.8	1977	0.2	HexNAc(3)[Man(3)GlcNAc(2)Fuc(1)]	FA3*
10	16.205	3.72	968.9	1935.8	1936	0.2	Hex(1)HexNAc(2)[Man(3)GlcNAc(2)Fuc(1)]	FA2G1
11	16.678	3.86	968.9	1935.8	1936	0.2	Hex(1)HexNAc(2)[Man(3)GlcNAc(2)Fuc(1)]	FA2G1
12	16.982	4.81	1090.9	2180.9	2181.1	0.2	HexNAc(4)[Man(3)GlcNAc(2)Fuc(1)]	FA4*
13	17.468	3.19	1070.9	2139.9	2140.1	0.2	Hex(1)HexNAc(3)[Man(3)GlcNAc(2)Fuc(1)]	FA3G1*
14	17.855	1.43	1070.9	2139.9	2140.1	0.2	Hex(1)HexNAc(3)[Man(3)GlcNAc(2)Fuc(1)]	FA3G1*
15	18.06	4.85	1061.9	2122.8	2123.1	0.3	NeuAc(1)HexNAc(3)[Man(3)GlcNAc(2)]	A3S1*
16	18.345	3.23	1114.9	2227.9	2228.1	0.2	NeuAc(1)Hex(1)HexNAc(2)[Man(3)GlcNAc(2)Fuc(1)]	FA2G1S1
17	18.96	4.83	1142.9	2284.9	2285.2	0.3	NeuAc(1)Hex(1)HexNAc(3)[Man(3)GlcNAc(2)]	A3G1S1*
18	19.235	5.26	1041.4	2081.8	2082	0.2	NeuAc(1)Hex(1)HexNAc(2)[Man(3)GlcNAc(2)]	A2G1S1
19	19.691	2.87	1215.9	2430.9	2431.3	0.4	NeuAc(1)Hex(1)HexNAc(3)[Man(3)GlcNAc(2)Fuc(1)]	FA3G1S1*
20	20.114	6.18	1142.9	2284.9	2285.2	0.3	NeuAc(1)Hex(1)HexNAc(3)[Man(3)GlcNAc(2)]	A3G1S1*
21	20.475	0.94	1142.9	2284.9	2285.2	0.3	NeuAc(1)Hex(1)HexNAc(3)[Man(3)GlcNAc(2)]	A3G1S1*
22	20.677	1.58	1195.9	2389.9	2390.2	0.3	NeuAc(1)Hex(2)HexNAc(2)[Man(3)GlcNAc(2)Fuc(1)]	FA2G2S1
23	20.905	2.76	1195.9	2389.9	2390.2	0.3	NeuAc(1)Hex(2)HexNAc(2)[Man(3)GlcNAc(2)Fuc(1)]	FA2G2S1
24	21.265	2.13	1122.4	2243.9	2244.1	0.2	NeuAc(1)Hex(2)HexNAc(2)[Man(3)GlcNAc(2)]	A2G2S1
25	21.695	2.1	1195.9	2389.9	2390.2	0.3	NeuAc(1)Hex(2)HexNAc(2)[Man(3)GlcNAc(2)Fuc(1)]	FA2G2S1
26	22.046	4.16	1195.9	2389.9	2390.2	0.3	NeuAc(1)Hex(2)HexNAc(2)[Man(3)GlcNAc(2)Fuc(1)]	FA2G2S1
27	22.678	2.96	1341.5	2681	2681.4	0.4	NeuAc(2)Hex(2)HexNAc(2)[Man(3)GlcNAc(2)Fuc(1)]	FA2G2S2
28	23.104	2.08	1267.9	2535	2535.4	0.4	NeuAc(2)Hex(2)HexNAc(2)[Man(3)GlcNAc(2)]	A2G2S2
29	23.445	1.77	1142.9	2284.9	2285.2	0.3	NeuAc(1)Hex(1)HexNAc(3)[Man(3)GlcNAc(2)]	A3G1S1*
30	23.756	1.5	1341.5	2681	2681.4	0.4	NeuAc(2)Hex(2)HexNAc(2)[Man(3)GlcNAc(2)Fuc(1)]	FA2G2S2
31	23.964	0.75	1142.9	2284.9	2285.2	0.3	NeuAc(1)Hex(1)HexNAc(3)[Man(3)GlcNAc(2)]	A3G1S1*
32	24.1	0.91	1267.9	2535	2535.4	0.4	NeuAc(2)Hex(2)HexNAc(2)[Man(3)GlcNAc(2)]	A2G2S2
33	24.52	1.39	1122.4	2243.9	2244.1	0.2	NeuAc(1)Hex(2)HexNAc(2)[Man(3)GlcNAc(2)]	A2G2S1
34	24.828	0.78	1122.4	2243.9	2244.1	0.2	NeuAc(1)Hex(2)HexNAc(2)[Man(3)GlcNAc(2)]	A2G2S1
35	25.082	1.58	1341.5	2681	2681.4	0.4	NeuAc(2)Hex(2)HexNAc(2)[Man(3)GlcNAc(2)Fuc(1)]	FA2G2S2
36	26.766	1.83	1341.5	2681	2681.4	0.4	NeuAc(2)Hex(2)HexNAc(2)[Man(3)GlcNAc(2)Fuc(1)]	FA2G2S2
37	27.698	0.89	1341.5	2681	2681.4	0.4	NeuAc(2)Hex(2)HexNAc(2)[Man(3)GlcNAc(2)Fuc(1)]	FA2G2S2
Signals with S/N lower than 1.2 were not included.
The m/z value with the highest intensity in each chromatographic peak was used for saccharide composition analysis
All the values were rounded to the first decimal
* might contain GalNAc

### Sheet: Defucose-core
#	RT	pk. Area%	m/z 2H+	Deconvoluted monoisotopic mass	Reference mass (with probe)	Δ mass	Saccharide composition	Glycoforms
1	9	89.4	611.8	1221.5	1221.7	0.2	Man(3)GlcNAc(2)	M3
2	10.2	7.7	684.8	1367.6	1367.8	0.2	Man(3)GlcNAc(2)Fuc(1)	FM3
3	11.4	1.4	854.8	1707.6	1707.8	0.2	Hex(3)[Man(3)GlcNAc(2)]	High mannose
4	11.8	1.5	854.8	1707.6	1707.8	0.2	Hex(3)[Man(3)GlcNAc(2)]	High mannose
Signals with S/N lower than 1.2 were not included.
The m/z value with the highest intensity in each chromatographic peak was used for saccharide composition analysis
All the values were rounded to the first decimal
